# Conservation and discreteness of the atromentin gene cluster in fungi

**DOI:** 10.1101/2020.03.25.008516

**Authors:** James P. Tauber, John Hintze

## Abstract

The atromentin synthetase gene cluster is responsible for catalyzing the precursor pigment atromentin, which is further catalyzed into hundreds of different pigments that span different taxa in the Basidiomycota and is a distinguished feature of Boletales. Previous work identified co-transcription of the two essential clustered atromentin genes (the atromentin synthetase (*NPS*) and the aminotransferase) by inducible pigment conditions and also conserved genetic elements in the promoter regions (motifs). For this work, we found that the *NPS* and its promoter motif appeared to follow the same evolutionary path as the mushrooms’. The *NPS* appears to predate Boletales and originate in Agaricomycetes, and with convergent/parallel evolution that allowed ascomycetes to produce atromentin. Additionally, a consensus of the intron-exon gene structure for basidiomycetous, atromentin-catalyzing *NPSs* was identified whereby a significant deviation occurred in the paraphyletic group, Paxillaceae. This gene structure was not present in *NPSs* in Aspergilli. Lastly, we found a putative TATA box adjacent to the palindromic motif of *NPS*, indicating (co-)transcriptional control by a TATA(-like) binding transcription factor. Combined with previous decades’ worth of research, our results support that not only can atromentin derivatives be used for chemo-taxonomy, but also atromentin’s genetic basis. Future work using the putative promoter motif will provide new insight into which (co-)transcription factor may be responsible for the transcriptional control of atromentin synthetases.
