## Supplementary material for "Conservation and discreteness of the atromentin gene cluster in fungi": Table S2

### Sheet: motif 1
Name	Strand	Start	p-value	Sites
Hygaur1	+	-119	2.36e-07	ACGTCCAAGGA
Gyrli1	+	-98	2.36e-07	ACGTCCAAGGA
Paxru2	+	-97	2.36e-07	ACGTCCAAGGA
Paxam1	+	-95	2.36e-07	ACGTCCAAGGA
Paxin1	+	-95	2.36e-07	ACGTCCAAGGA
Pisti1	+	-97	4.73e-07	ACCTCCAAGGA
Pismi1	+	-97	4.73e-07	ACCTCCAAGGA
Rhisa1	+	-73	4.73e-07	ACCTCCAAGGA
Hydpi2	+	-102	7.09e-07	AGGTCCAAGGA
Sclci1	+	-100	7.09e-07	AGGTCCAAGGA
Rhivi1	+	-72	7.09e-07	AGGTCCAAGGA
Suibr2	+	-107	1.41e-06	ACCTCCAGGGA
Suilu4	+	-106	1.41e-06	ACCTCCAGGGA

### Sheet: motif 2
Name	Strand	Start	P-value	Sites
Serlac_var	-	-124	9.84e-07	CCTTTTATAC
Serlac	-	-124	9.84e-07	CCTTTTATAC
Hygaur1	-	-133	9.84e-07	CCTTTTATAC
Hydpi2	-	-116	9.84e-07	CCTTTTATAC
Conol1	-	-169	5.91e-06	CCCTTTATAC
Boled1	-	-86	5.91e-06	TCTTTTATAC
Xerba1	-	-111	5.91e-06	TCTTTTATAC
Gyrli1	-	-112	5.91e-06	CTTTTTATAC
Pisti1	+	-35	5.91e-06	CCTTTTAGAC
Rhives1	-	-136	5.91e-06	CTTTTTATAC
Suilu4	+	-27	5.91e-06	CCTTTTAGAC
Conpu1	-	-173	6.89e-06	CCTTATATAC
Paxru2	-	-110	1.67e-05	TCCTTTATAC
Paxam1	-	-108	1.67e-05	CTCTTTATAC
Paxin1	-	-108	1.67e-05	CTCTTTATAC
Pismi1	+	-35	1.67e-05	CCCTTTAGAC
Rhisa1	-	-87	1.67e-05	GCTTATATAC
Rhivi1	-	-86	1.67e-05	GCTTATATAC
Suibr2	-	-121	1.67e-05	GCTTATATAC
Xenvag1	-	-86	2.65e-05	GTTTTTAGAC
Theter1	-	-262	4.41e-05	CCTTCTAGAC
Sclci1	-	-114	4.61e-05	GCTTTTATAG
Ompol1	+	-23	5.39e-05	TCTTTCATAC

### Sheet: motif 3 (TPM)
Name	Strand	Start	P-value	Sites
Rhisa1	+	-76	2.56e-12	CGGACCTCCAAGGAGGTCCG
Pisti1	+	-100	8.53e-12	CGGACCTCCAAGGACGTCCG
Pismi1	+	-100	8.53e-12	CGGACCTCCAAGGACGTCCG
Gyrli1	+	-101	3.1e-11	CGGACGTCCAAGGAGATCCG
Paxru2	+	-100	3.1e-11	CGGACGTCCAAGGAGATCCG
Paxam1	+	-98	3.1e-11	CGGACGTCCAAGGAGATCCG
Paxin1	+	-98	3.1e-11	CGGACGTCCAAGGAGATCCG
Sclci1	+	-103	7.32e-11	CGGAGGTCCAAGGAGGTCCG
Rhivi1	+	-75	7.32e-11	CGGAGGTCCAAGGAGGTCCG
Suibr2	+	-110	9.63e-11	CGGACCTCCAGGGAGATCCG
Hydpi2	+	-105	1.2e-10	CGGAGGTCCAAGGAGATCCG
Hygaur1	+	-122	3.42e-10	TGGACGTCCAAGGAGATCCG
Suilu4	+	-109	6.52e-10	CGGACCTCCAGGGAGATCTG
